# Structural conversion of α-synuclein at the mitochondria induces neuronal toxicity

**DOI:** 10.1101/2022.06.07.494932

**Authors:** Minee L. Choi, Alexandre Chappard, Bhanu P. Singh, Catherine Maclachlan, Margarida Rodrigues, Evgenia Fedotova, Alexey V. Berezhnov, Suman De, Chris Peddie, Dilan Athauda, Gurvir S. Virdi, Weijia Zhang, James R. Evans, Anna Wernick, Zeinab Shadman Zanjani, Plamena R. Angelova, Noemi Esteras, Andrey Vinikurov, Katie Morris, Kiani Jeacock, Laura Tosatto, Daniel Little, Paul Gissen, David J. Clarke, Tilo Kunath, Lucy Collinson, David Klenerman, Andrey Y. Abramov, Mathew H. Horrocks, Sonia Gandhi

## Abstract

Aggregation of α-Synuclein (α-Syn) drives Parkinson’s disease, although the initial stages of self-assembly and structural conversion have not been captured inside neurons. We track the intracellular conformational states of α-Syn utilizing a single-molecule FRET biosensor, and show that α-Syn converts from its monomeric state to form two distinct oligomeric states in neurons in a concentration dependent, and sequence specific manner. 3D FRET-CLEM reveals the structural organization, and location of aggregation hotspots inside the cell. Notably multiple intracellular seeding events occur preferentially on membrane surfaces, especially mitochondrial membranes. The mitochondrial lipid, cardiolipin triggers rapid oligomerization of A53T α-Syn, and cardiolipin is sequestered within aggregating lipid-protein complexes. Mitochondrial aggregates impair complex I activity and increase mitochondrial ROS generation, which accelerates the oligomerization of A53T α-Syn, and ultimately causes permeabilization of mitochondrial membranes, and cell death. Patient iPSC derived neurons harboring A53T mutations exhibit accelerated oligomerization that is dependent on mitochondrial ROS, early mitochondrial permeabilization and neuronal death. Our study highlights a mechanism of de novo oligomerization at the mitochondria and its induction of neuronal toxicity.
