## Appendix 1 for "Structural conversion of α-synuclein at the mitochondria induces neuronal toxicity"

### Sheet: Sheet1
Data	Repository URL/DOI
Superoxide Emission Data	10.5281/zenodo.6473201
MitoTracker® Red Emission Data	10.5281/zenodo.6473201
Membrane Potential Emission Data	10.5281/zenodo.6473201
Ca 2+ Emission Data	10.5281/zenodo.6473201
NADH Autofluorescence and Redox Quantification	10.5281/zenodo.6473201
ATP Emission Data	10.5281/zenodo.6473201
mPTP Emission Data	10.5281/zenodo.6473201
TMRM Emission Data	10.5281/zenodo.6473201
Cell Death Emission Data	10.5281/zenodo.6473201
FRET Emission Data	10.5281/zenodo.6473201
Single-molecule confocal Quantification	10.5281/zenodo.6473201
TIRF Image Quantification	10.5281/zenodo.6473201
TIRFM Emission Data	10.5281/zenodo.6473201
TEM Image Quantification	10.5281/zenodo.6473201
FIB SEM Quantification	10.5281/zenodo.6473201
Single Vesicle Emission Data	10.5281/zenodo.6473201
DLS Emission Data (Aggregation Assay)	10.5281/zenodo.6473201
CD Measurements	10.5281/zenodo.6473201
Amyloid Fibril TIRFM Emission Data	10.5281/zenodo.6473201
Images	Repository URL/DOI
Superoxide Images	10.5281/zenodo.6474033
MitoTracker® Red Images	10.5281/zenodo.6474033
Membrane Potential Images	10.5281/zenodo.6474033
Ca 2+ Images	10.5281/zenodo.6474033
NADH Autofluorescence and Redox Images	10.5281/zenodo.6474033
Cell Death Images	10.5281/zenodo.6474033
FRET Images	10.5281/zenodo.6474033
Single-molecule confocal microscopy	10.5281/zenodo.6473201
SNCA-A53T ImagesTIRF Images	10.5281/zenodo.6473201
CLEM Images	10.5281/zenodo.6474033
TEM Images	10.5281/zenodo.6474033
FIB SEM Images	10.5281/zenodo.6474033
Total Internal Reflection Fluorescence Microscope (TIRFM)	10.5281/zenodo.6473201
DLS Images	10.5281/zenodo.6474033
TEM Fibril Images	10.5281/zenodo.6474033
Amyloid Fibril TIRFM Images	10.5281/zenodo.6474033
Data for QC	Repository URL/DOI
α-Syn WT, A53T, A30P and E46K Confirmatory LC/MS	10.5281/zenodo.6473201, 10.1021/acsnano.8b03575
hiPSC Culture Mutation Confirmatory Sanger Sequencing	10.5281/zenodo.6473201
SNCA A53T Clone Confirmatory Sanger Sequencing	10.5281/zenodo.6473201
Immunocytochemistry (MAP2 and TRB1)	10.5281/zenodo.6473201
MitoTracker® Red Assay	10.5281/zenodo.6473201
Cell Death Assay	10.5281/zenodo.6473201
ELISA	10.5281/zenodo.6473201
Pierce BCA Protein Assay	10.5281/zenodo.6473201
Aggregation Assay	10.5281/zenodo.6473201
Codes	Repository URL/DOI
Igor Script	10.5281/zenodo.6472356
Python Script	10.5281/zenodo.6472904
MATLAB Script	10.5281/zenodo.6473021
Software	URL
Andor iQ software	https://andor.oxinst.com/products/iq-live-cell-imaging-software/
ZEISS ZEN software	https://www.zeiss.com/microscopy/int/products/microscope-software/zen.html
Volocity 6.3 cellular imaging	https://www.perkinelmer.com/lab-products-and-services/resources/whats-new-volocity-6-3.html
ImageJ software	https://imagej.nih.gov/ij/
Igor Pro	https://www.wavemetrics.com/
scipy.stats.bootstrap (version 1.7.3)	https://docs.scipy.org/doc/scipy/reference/generated/scipy.stats.bootstrap.html
python 3.9	https://www.python.org/downloads/release/python-390/
GDSC Single Molecule Light Microscopy package	http://www.sussex.ac.uk/gdsc/intranet/microscopy/imagej/gdsc_plugins
sklearn v0.24.2	https://scikit-learn.org/stable/whats_new/v0.24.html
MATLAB Software	https://www.mathworks.com/products/matlab.html
TrakEM plugin	www.fiji.sc
FIJI	www.fiji.sc
BigWarp	www.fiji.sc
Atlas 5 autotune marks	https://sites.google.com/site/qingzongtseng/template-matching-ij-plugin
Adobe Photoshop 2020	https://www.adobe.com/uk/products/photoshop
eC-CLEM plugin	https://icy.bioimageanalysis.org/plugin/ec-clem/
Icy	https://icy.bioimageanalysis.org/plugin/ec-clem/
Origin 2020	https://www.originlab.com/2020
Methods	Repository URL/DOI
Single-molecule localization microscopy	dx.doi.org/10.17504/protocols.io.bp2l613edvqe/v1
Correlative Light and Transmission Electron Microscopy (CLEM)	dx.doi.org/10.17504/protocols.io.3byl4bx9rvo5/v1
Liposome preparation	dx.doi.org/10.17504/protocols.io.e6nvwk8z2vmk/v1
Dynamic light scattering (DLS)	dx.doi.org/10.17504/protocols.io.kqdg3p38zl25/v1
Aggregation assay	dx.doi.org/10.17504/protocols.io.e6nvwkzd2vmk/v1
Circular dichroism spectroscopy (CD spectroscopy)	dx.doi.org/10.17504/protocols.io.x54v9y31qg3e/v1
Transmission electron microscopy (TEM)	dx.doi.org/10.17504/protocols.io.ewov1n3zpgr2/v1
